# A versatile dual reporter to identify ribosome pausing motifs alleviated by translation elongation factor P

**DOI:** 10.1101/2024.08.03.606492

**Authors:** Urte Tomasiunaite, Tess Brewer, Korinna Burdack, Sophie Brameyer, Kirsten Jung

## Abstract

Protein synthesis is influenced by the chemical and structural properties of the amino acids incorporated into the polypeptide chain. Motifs with consecutive prolines can slow down translation speed and cause ribosome stalling. Translation elongation factor P (EF-P) facilitates peptide bond formation in these motifs, thereby alleviating stalled ribosomes and restoring regular translational speed. Ribosome pausing at various polyproline motifs has been intensively studied using a range of sophisticated techniques, including ribosome profiling, proteomics, and *in vivo* screenings with reporters incorporated into the chromosome. However, the full spectrum of motifs which cause translational pausing in *Escherichia coli* has not yet been identified. Here we describe a plasmid-based dual reporter for rapid assessment of pausing motifs. This reporter contains two coupled genes encoding mScarlet-I and chloramphenicol acetyltransferase to screen motif libraries based on both bacterial fluorescence and survival. In combination with a diprolyl motif library, we use this reporter to reveal motifs of different pausing strengths in an *E. coli* strain lacking *efp.* Subsequently, we use the reporter for a high-throughput screen of four motif libraries, with and without prolines at different positions, sorted by fluorescence-associated cell sorting (FACS) and identify new motifs that influence translational efficiency of the fluorophore. Our study provides an *in vivo* platform for rapid screening of amino acid motifs that affect translational efficiencies.
