## Supplementary Data 1 for "A versatile dual reporter to identify ribosome pausing motifs alleviated by translation elongation factor P"

### Sheet: stain and plasmid list
	genotype or description		Reference
strain
E. coli BW25113	Δ(araD-araB)567, ΔlacZ4787(::rrnB-3), λ-, rph-1, Δ(rhaD-rhaB)568, hsdR514		[1]
E. coli BW25113 Defp	F-, Δ(araD-araB)567, ΔlacZ4787(::rrnB-3), λ-, rph-1, Δ(rhaD-rhaB)568, Δefp, hsdR514		[2]
E. coli DH5α λpir	endA1 hsdR17 glnV44 (= supE44) thi-1 recA1 gyrA96 relA1 φ80’lacΔ(lacZ)M15 Δ(lacZYA-argF)U169 zdg−232::Tn10 uidA::pir +		[3]
JW4107	Δ(araD-araB)567, ΔlacZ4787(::rrnB-3), λ-, rph-1, Δ(rhaD-rhaB)568, Δefp-772::kan, hsdR514		[4]
plasmid
pBAD24 (e.V.)	pBR322 origin, arabinose inducible PBAD promoter, AmpR-cassette		[5]
pBAD33 (e.V.)	p15A origin, arabinose inducible PBAD promoter, CHLR-cassette		[5]
pBAD24_RPAP_cat	chloramphenicol acetyl transferase (cat); N-terminal motif coding for RPAP (arg-pro-ala-pro)		this study
pBAD24_RPPP_cat	cat; N-terminal motif coding for RPPP (arg-pro-pro-pro)		this study
pBAD24_TPPP_cat	cat; N-terminal motif coding for TPPP (thr-pro-pro-pro)		this study
pBAD24_pos2_RPAP_sfgfp_whp1_cat	sfgfp fused with cat, both genes connected with short sequence (weak hairpin loop 1); motif coding for RPAP (arg-pro-ala-pro), nucleotide position of the motif in sfgfp: 4-15		this study
pBAD24_pos2_RPPP_sfgfp_whp1_cat	sfgfp fused with cat, both genes connected with short sequence (weak hairpin loop 1); motif coding for RPPP (arg-pro-pro-pro), nucleotide position of the motif in sfgfp: 4-15		this study
pBAD24_pos2_TPPP_sfgfp_whp1_cat	sfgfp fused with cat, both genes connected with short sequence (weak hairpin loop 1); motif coding for TPPP (thr-pro-pro-pro), nucleotide position of the motif in sfgfp: 4-15		this study
pBAD24_pos6_RPAP_sfgfp_whp1_cat	sfgfp fused with cat, both genes connected with short sequence (weak hairpin loop 1); motif coding for RPAP (arg-pro-ala-pro), nucleotide position of the motif in sfgfp: 16- 27		this study
pBAD24_pos6_RPPP_sfgfp_whp1_cat	sfgfp fused with cat, both genes connected with short sequence (weak hairpin loop 1); motif coding for RPPP (arg-pro-pro-pro), nucleotide position of the motif in sfgfp: 16- 27		this study
pBAD24_pos6_TPPP_sfgfp_whp1_cat	sfgfp fused with cat, both genes connected with short sequence (weak hairpin loop 1); motif coding for TPPP (thr-pro-pro-pro), nucleotide position of the motif in sfgfp: 16- 27		this study
pBAD24_pos6_RPAP_mscarlet-I_whp1_cat	mscarlet-I fused with cat, both genes connected with short sequence (weak hairpin loop 1); motif coding for RPAP (arg-pro-ala-pro) ,nucleotide position of the motif in mscarlet-I: 16- 27		this study
pBAD24_pos6_RPPP_mscarlet-I_whp1_cat	mscarlet-I fused with cat, both genes connected with short sequence (weak hairpin loop 1); motif coding for RPPP (arg-pro-pro-pro), nucleotide position of the motif in mscarlet-I: 16- 27		this study
pBAD24_pos6_TPPP_mscarlet-I_whp1_cat	mscarlet-I fused with cat, both genes connected with short sequence (weak hairpin loop 1); motif coding for TPPP (thr-pro-pro-pro), nucleotide position of the motif in mscarlet-I: 16- 27		this study
pBAD24_pos6_AAGG_mscarlet-I_whp1_cat	mscarlet-I fused with cat, both genes connected with short sequence (weak hairpin loop 1); motif coding for AAGG (ala-ala-gly-gly), nucleotide position of the motif in mscarlet-I: 16- 27		this study
pBAD24_pos6_WLWS_mscarlet-I_whp1_cat	mscarlet-I fused with cat, both genes connected with short sequence (weak hairpin loop 1); motif coding for WLWS (trp-leu-trp-ser), nucleotide position of the motif in mscarlet-I: 16- 27		this study
pBAD24_pos6_GRGG_mscarlet-I_whp1_cat	mscarlet-I fused with cat, both genes connected with short sequence (weak hairpin loop 1); motif coding for GRGG (gly-arg-gly-gly), nucleotide position of the motif in mscarlet-I: 16- 27		this study
pBAD33b_E. c. efp_epmA_epmB_nptI	C-terminally His-tagged efp, epmA and epmB in pBAD33, cat substituted with neomycin phosphotransferase I (nptI) gene		this study
pBAD33-efp-His6-epmAB_cat	C-terminal His-tagged efp and epmAB from E. coli		[6]
plasmid libraries
lib_pBAD24_pos6_XPPX_mscarlet-I_whp1_CAT	library; mscarlet-I fused with cat, both genes connected with short sequence (weak hairpin loop 1); motif coding for XPPX (X-pro-pro-X), X codes for any amino acid, nucleotide position of the motif in mscarlet-I: 16- 27		this study
lib_pBAD24_pos6_XPXX_mscarlet-I_whp1_CAT	library; mscarlet-I fused with cat, both genes connected with short sequence (weak hairpin loop 1); motif coding for XPXX (X-pro-X-X), X codes for any amino acid, nucleotide position of the motif in mscarlet-I: 16- 27		this study
lib_pBAD24_pos6_XXPX_mscarlet-I_whp1_CAT	library; mscarlet-I fused with cat, both genes connected with short sequence (weak hairpin loop 1); motif coding for XXPX (X-pro-X-X), X codes for any amino acid, nucleotide position of the motif in mscarlet-I: 16- 27		this study
lib_pBAD24_pos6_XXXX_mscarlet-I_whp1_CAT	library; mscarlet-I fused with cat, both genes connected with short sequence (weak hairpin loop 1); motif coding for XXXX (X-X-X-X), X codes for any amino acid, nucleotide position of the motif in mscarlet-I: 16- 27		this study
	References
	1 Datsenko, K.A. and B.L. Wanner, One-step inactivation of chromosomal genes in Escherichia coli K-12 using PCR products. Proc Natl Acad Sci U S A, 2000. 97(12): p. 6640-5.
	2 Sieber, A., Parr, M., von Ehr, J., Dhamotharan, K., Kielkowski, P., Brewer, T., Schäpers, A., Krafczyk, R., Qi, F., Schlundt, A., et al. (2024). EF-P and its paralog EfpL (YeiP) differentially control translation of proline-containing sequences. bioRxiv, 2024.2004.2015.589488. 10.1101/2024.04.15.589488.
	3 Macinga, D.R., M.M. Parojcic, and P.N. Rather, Identification and analysis of aarP, a transcriptional activator of the 2'-N-acetyltransferase in Providencia stuartii. J Bacteriol, 1995. 177(12): p. 3407-13.
	4 Baba, T., et al., Construction of Escherichia coli K-12 in-frame, single-gene knockout mutants: the Keio collection. Mol Syst Biol, 2006. 2: p. 2006 0008.
	5 Guzman LM, Belin D, Carson MJ, Beckwith J. Tight regulation, modulation, and high-level expression by vectors containing the arabinose PBAD promoter. J Bacteriol 177, 4121-4130 (1995).
	6 Volkwein, W., Krafczyk, R., Jagtap, P.K.A., Parr, M., Mankina, E., Macosek, J., Guo, Z., Furst, M., Pfab, M., Frishman, D., et al. (2019). Switching the Post-translational Modification of Translation Elongation Factor EF-P. Front Microbiol 10, 1148. 10.3389/fmicb.2019.01148.

### Sheet: DNA oligonucleotides
	primer name	5´-3´ sequence	restriction site
	check primers
P1	check_pBAD_F	GGC GTC ACA CTT TGC TAT GC
P2	check_pBAD_R	CAG TTC CCT ACT CTC GCA TG
P3	check_nptI_F	TGA GTA GGA CAA ATC CGC CGG G
P4	check_nptI_R	CCG ATT TAG AGC TTG ACG G
	ilumina sequencing
P5	ilumina_seq_F1	TAC ACG ACG CTC TTC CGA TCT TCA TTT AGC GGA TCC TAC CTG ACG
P6	ilumina_seq_F2	TAC ACG ACG CTC TTC CGA TCT AAG TGA TTA GCG GAT CCT ACC TGA CG
P7	ilumina_seq_F3	TAC ACG ACG CTC TTC CGA TCT TGC GAG ATT AGC GGA TCC TAC CTG ACG
P8	ilumina_seq_F4	TAC ACG ACG CTC TTC CGA TCT GAC ATC CAT TAG CGG ATC CTA CCT GAC G
P9	ilumina_seq_R2	CAG ACG TGT GCT CTT CCG ATC TCG CTC AAC ATG AAC TGA GGG GAC AGG
P10	ilumina_seq_R3	CAG ACG TGT GCT CTT CCG ATC TGC TAA CAA CAT GAA CTG AGG GGA CAG G
P11	ilumina_seq_R4	CAG ACG TGT GCT CTT CCG ATC TTT GAC CAG ACA TGA ACT GAG GGG ACA GG
	reporter cloning
P12	pB24_RPAP_cat_F	ATC CGC TAG CAG GAG GAA TTC ACC ATT GAG AAA AAA ATC CGC CCG GCG CCG ACT GGA TAT ACC A	NheI
P13	pB24_RPPP_cat_F	ATC CGC TAG CAG GAG GAA TTC ACC ATT GAG AAA AAA ATC CGC CCG CCG CCG ACT GGA TAT ACC A	NheI
P14	pB24_TPPP_cat_F	ATC CGC TAG CAG GAG GAA TTC ACC ATT GAG AAA AAA ATC ACC CCG CCG CCG ACT GGA TAT ACC A	NheI
P15	pB24_2RPAP_sfgfp_F	ATC CGC TAG CAG GAG GAA TTC ACC ATG CGC CCG GCG CCG GGA AGC AAA GGA GAA GAA CTT TTC A	NheI
P16	pB24_2RPPP_sfgfp_F	ATC CGC TAG CAG GAG GAA TTC ACC ATG CGC CCG CCG CCG GGA AGC AAA GGA GAA GAA CTT TTC A	NheI
P17	pB24_2TPPP_sfgfp_F	ATC CGC TAG CAG GAG GAA TTC ACC ATG ACC CCG CCG CCG GGA AGC AAA GGA GAA GAA CTT TTC A	NheI
P18	pB24_6RPAP_sfgfp_F	ATC CGC TAG CAG GAG GAA TTC ACC ATG AGC AAA GGA GAA CGC CCG GCG CCG GAA CTT TTC ACT GGA GTT GT	NheI
P19	pB24_6RPPP_sfgfp_F	ATC CGC TAG CAG GAG GAA TTC ACC ATG AGC AAA GGA GAA CGC CCG CCG CCG GAA CTT TTC ACT GGA GTT GT	NheI
P20	pB24_6TPPP_sfgfp_F	ATC CGC TAG CAG GAG GAA TTC ACC ATG AGC AAA GGA GAA ACC CCG CCG CCG GAA CTT TTC ACT GGA GTT GT	NheI
P21	pB24_6RPAP_mscI_F	ATC CGC TAG CAG GAG GAA TTC ACC ATG GTG AGC AAG GGC CGC CCG GCG CCG GAG GCA GTG ATC AAG GAG TT	NheI
P22	pB24_6RPPP_mscI_F	ATC CGC TAG CAG GAG GAA TTC ACC ATG GTG AGC AAG GGC CGC CCG CCG CCG GAG GCA GTG ATC AAG GAG TT	NheI
P23	pB24_6TPPP_mscI_F	ATC CGC TAG CAG GAG GAA TTC ACC ATG GTG AGC AAG GGC ACC CCG CCG CCG GAG GCA GTG ATC AAG GAG TT	NheI
P24	ov_sfgfp_whp1_R	AAT AGG AGG ACC TCC TAT TTC ATT TGT AGA GCT CAT CCA TGC CA
P25	ov_whp1_cat_F	AAT AGG AGG TCC TCC TAT TGA GAA AAA AAT CAC TGG ATA TAC CA
P26	ov_mscI_whp1_R	AAT AGG AGG ACC TCC TAT TTT ACT TGT ACA GCT CGT CCA TGC CG
P27	pB24_cat_PstI_R	AGC CCT GCA GGT CGA CTC TAG ATT ACG CCC CGC CCT GCC ACT CAT CG	PstI
P28	pB24_AAGG_mscI_F	GGG GGA GAG GCA GTG ATC AAG G
P29	pB24_AAGG_mscI_R	GGC AGC GCC CTT GCT CAC CAT G
P30	pB24_WLWS_mscI_F	TGG TCC GAG GCA GTG ATC AAG G
P31	pB24_WLWS_mscI_R	CAG CCA GCC CTT GCT CAC CAT G
P32	pB24_GRGG_mscI_F	GGT GGG GAG GCA GTG ATC AAG G
P33	pB24_GRGG_mscI_R	ACG GCC GCC CTT GCT CAC CAT G
	resistance cassette cloning
P34	ov_nptI_ins_F	CTT TTG TTT ATT TTT CTA AAC TTG GCC GGG TTA CAT TGC ACA AGA TA
P35	ov_nptI_ins_R	GCC GCT ACA GGG CGC GTA AAT CAA TCT TTG GCC GGC GCC GTC CCG TC
P36	ov_nptI_backb_F	AGA TTG ATT TAC GCG CCC TGT AGC GGC GCA TTA AGC GCG GCG GGT GT
P37	ov_nptI_backb_R	TTT AGA AAA ATA AAC AAA AGA GTT TGT AGA AAC GCA AAA AGG CCA TC
	library cloning
P38	lib_mscI_XPPX_F	C ATG GTG AGC AAG GGC NNN CCG CCG NNN GAG GCA GTG ATC AAG GAG T
P39	lib_mscI_XXXX_F	C ATG GTG AGC AAG GGC NNN NNN NNN NNN GAG GCA GTG ATC AAG GAG T
P40	lib_mscI_XPXX_F	C ATG GTG AGC AAG GGC NNN CCG NNN NNN GAG GCA GTG ATC AAG GAG T
P41	lib_mscI_XXPX_F	C ATG GTG AGC AAG GGC NNN NNN CCG NNN GAG GCA GTG ATC AAG GAG T
P42	lib_mscI_R	GCC CTT GCT CAC CAT GGT GAA TTC CTC CTG CTA GC
